# Klf9 plays a critical role in GR –dependent metabolic adaptations in cardiomyocytes

**DOI:** 10.1101/2023.05.08.539871

**Authors:** Chandni Thakkar, Saleena Alikunju, Wajiha Rizvi, Ali Abbas, Danish Sayed

## Abstract

Glucocorticoids (GCs) through activation of the Glucocorticoid receptor (GR) play an essential role in cellular homeostasis during physiological variations and in response to stress. GC-GR signaling has been involved in regulating several cellular processes including metabolism, circadian rhythm and inflammation for diurnal adaptations. Our genomic GR binding (ChIP) and transcriptome (RNAseq) data from Dexamethasone (Dex) treatment in cardiomyocytes show an early (1hr) differential regulation of mostly transcription factors, followed by sequential change in downstream signaling pathways (6-24hr). Here, we examine the role of an early direct target of GR, Krüppel-like factor 9 (Klf9) in cardiomyocyte metabolic homeostasis. Our Klf9-ChIPseq identified 2150 genes with increase in promoter Klf9 binding in response to Dex. Functional annotation of these genes lists metabolic pathway on the top of KEGG pathway, along with genes regulating transcription and survival. Further, our transcriptome analysis of Dex treated cardiomyocytes with or without knockdown of Klf9 reveal differential regulation of 1777 genes, of which a reversal in expression is seen in 1640 (∼92%) genes with knockdown of Klf9 compared to Dex. Conversely, only 137 (∼8%) genes show further dysregulation in expression with siKLf9 as Dex treated cardiomyocytes. Gene ontology of these 1640 genes show metabolic genes on the top, including genes involved in glycolysis and oxidative phosphorylation. Expectedly, knockdown of Klf9 in cardiomyocytes inhibits Dex induced increase in glycolysis and spare respiratory capacity, as measured by glycolysis and mito stress tests, respectively. Thus, we conclude that cyclic, diurnal GC mediated GR activation, through Klf9 -dependent feedforward signaling plays a central role in maintaining cellular homeostasis through metabolic adaptations in quiescent and stressed cardiomyocytes.
