## Supplementary material for "Klf9 plays a critical role in GR –dependent metabolic adaptations in cardiomyocytes": Table with genes for Heatmap Fig 5

### Sheet: Fig5 F
	metabolic pathway genes from KEGG pathways, used for Heatmap generation
Gene.name	log2FC_Dex12:siLUC	log2FC_DEx12+siKlf9:Dex12
Pfkfb3	2.09873	-0.770133
Pfkl	1.41279	-0.582536
Chka	1.23325	-0.74531
Nos3	0.904313	-0.614119
Pde4b	0.901632	-0.641717
Cox4i1	0.896279	-0.739725
Dot1l	0.88216	-0.594768
Ndufa12	0.861649	-0.57437
Sirt7	0.833413	-0.774235
Sts	0.831196	-0.538196
Tst	0.820849	-0.680606
Uqcr10	0.78302	-0.647715
Atp4a	0.772848	-0.68936
Itpk1	0.765197	-0.57673
Ndufb9	0.719303	-0.610482
Uqcr11	0.71276	-0.673559
Neu1	0.707547	-0.507903
Acot8	0.697258	-1.06794
Ndufb7	0.689494	-0.600133
Uqcrc1	0.683581	-0.557651
Ndufa13	0.662368	-0.75143
Ndufb3	0.662081	-0.640762
B3gat3	0.625671	-0.753076
Nudt9	0.617786	-0.597464
P4ha2	0.61533	-0.56892
Ndufs8	0.597652	-0.579001
Chkb	0.593509	-0.621349
Smox	0.590629	-1.00214
Nme3	0.587652	-1.08735
Phgdh	0.587218	-0.595557
Ggt7	0.580959	-0.51248
Nme1	0.565697	-0.748639
Ptges	0.534742	-1.00107
Cox4i2	0.516702	-0.777362
Uqcrb	0.499643	-0.739936
Nt5c3b	0.497928	-0.768093
Mlycd	0.489651	-0.502411
Uqcrq	0.488509	-0.63904
Mri1	0.465906	-1.00191
Itpkc	0.461752	-1.21528
Hmgcl	0.454974	-0.657744
Pigk	0.429108	-0.518431
Nme4	0.425457	-0.535281
Sat2	0.394761	-0.625604
Guk1	0.377045	-0.538573
Renbp	0.37228	-0.501801
Dpm2	0.365024	-0.786897
Gusb	0.35871	-0.535493
Mthfr	0.318227	-0.748929
Tm7sf2	0.300724	-0.62607
Hmox1	0.296939	-0.548966
Ak6	0.272869	-0.528797
Sat1	0.241004	-0.516703
Mthfd2	0.236555	-0.560197
Gpx1	0.185759	-0.873851
Amd1	-0.17054	0.609597
Mat2a	-0.218379	0.530723
B3galnt1	-0.23557	0.573287
Sucla2	-0.244991	0.517517
Rpn2	-0.264758	0.596114
Hsd11b1	-0.277807	0.675858
Sgpp1	-0.328454	0.631244
Aldh6a1	-0.341527	0.680661
Mt-co1	-0.364592	0.633602
Nit2	-0.375267	0.584701
Mtap	-0.378041	0.537574
Ahcyl2	-0.385198	0.711562
Gatc	-0.40071	0.569691
Plod2	-0.40137	0.553619
Sepsecs	-0.409132	0.561103
Pank3	-0.421434	0.824475
Pik3ca	-0.421529	0.716476
C1galt1	-0.421809	0.744799
Ugp2	-0.437191	0.550058
Hadhb	-0.456267	0.509182
C1galt1c1	-0.461534	0.539717
Nt5c3a	-0.471372	0.616868
Acer3	-0.472542	0.619243
Ggps1	-0.473138	0.642067
Gyg1	-0.474578	0.639327
Asah1	-0.479572	0.555539
Mt-nd4	-0.482715	0.651509
Cers2	-0.490549	0.587641
Galnt7	-0.491453	0.774983
Mgat4a	-0.500556	0.594687
Pigw	-0.510637	0.539281
Psat1	-0.528859	0.555403
Mt-nd4l	-0.542548	0.907174
Selenoi	-0.568163	0.585832
Gmpr2	-0.574459	0.60958
Mgat2	-0.580655	0.687794
Dhfr	-0.588376	0.712332
Pcbd1	-0.602288	0.655524
Cycs	-0.602786	0.570147
Alg5	-0.607634	0.530903
Nat1	-0.618982	0.726659
Chac2	-0.632219	0.75575
Pomk	-0.635382	0.573676
Hsd17b12	-0.6508	0.506272
Mt-co3	-0.657757	0.524572
Sc5d	-0.676957	0.58416
Idi1	-0.708658	0.826761
Mboat1	-0.735716	0.536716
Rdh11	-0.740465	0.57168
Msmo1	-0.74667	0.633957
Carnmt1	-0.757935	0.703301
Mt-nd5	-0.760897	1.03775
Sephs1	-0.802188	0.683995
Cmpk1	-0.806479	0.749103
Pigp	-0.829521	0.765066
Cd38	-0.836722	0.642859
Impa1	-0.857586	0.604697
Hmgcs1	-0.880328	0.631528
Nsdhl	-0.889701	0.897715
B3galt2	-0.944948	1.32905
Gk	-0.968917	0.787104
Hsd17b7	-0.974876	0.577704
Crls1	-0.990859	0.76774
Pign	-1.02072	0.775675
Scd2	-1.04565	0.626322
Cps1	-1.15103	1.09203
Scd	-1.16861	0.751329
Acsm3	-1.25972	1.35328
Fktn	-1.36507	0.623317
Prps2	-1.39568	0.907937
Aldh1a3	-1.53567	0.70716

### Sheet: Fig5 A
	Dex12hrs:siLUC	Dex12+siKlf9:Dex12+siLUC
Gene.name	log2FoldChange	log2FoldChange
Fmo3	7.8517	0.69326
Zbtb16	6.64376	-0.773372
Cldn2	5.98024	1.01881
Cldn1	5.23946	0.535282
AABR07035839.1	5.14122	-0.533792
Mrap	4.0106	0.807327
Slc10a6	3.85106	-0.770427
Foxa2	3.59321	-1.16845
Mt1m	3.45912	1.27163
Prodh1	3.41754	-0.999187
Adh6	3.37061	0.856601
Mlph	3.24962	-2.07464
Wscd1	3.24644	-0.887828
Fam107a	3.14667	-0.616918
Tulp1	3.03637	-2.37884
Per1	2.93882	-0.556389
RF00560	2.80407	1.10824
Fam180a	2.78184	0.634328
Adam8	2.74119	-0.568075
Pex11a	2.66515	-0.742965
Clic6	2.58146	-1.05537
Reep2	2.562	-0.875147
Slc16a14	2.52294	0.510285
Tg	2.51	-0.725697
C1qb	2.46651	-0.569303
Fmo1	2.46251	1.04704
Col7a1	2.44684	-0.540734
Relt	2.43814	-1.85318
Nell2	2.34795	-1.36108
Tchh	2.32217	-3.12194
Il23r	2.29634	-1.37194
LOC299282	2.28746	0.906029
Ppef1	2.17304	1.10104
Klf9	2.14132	-0.534988
Tesc	2.13072	-0.843624
Pfkfb3	2.09873	-0.770133
Trim54	2.09574	-0.781715
Dusp1	2.08313	-0.798823
AABR07006866.1	2.06104	-0.974685
Acss3	2.04439	1.10361
Timp3	2.0286	0.718806
RF00019	2.02508	-1.59287
Col11a1	2.01203	0.671799
LOC100912218	1.99183	-1.38426
AABR07071891.2	1.98876	-1.69147
Tmem252	1.95116	0.705621
AABR07065438.1	1.93058	-2.18416
Mstn	1.9295	1.13289
Arrdc2	1.91663	-1.48474
Trnp1	1.8983	-0.780638
Zfp36l2	1.88883	-0.984885
LOC100365958	1.86734	0.90606
Slc1a1	1.8546	0.514344
Acer2	1.80586	0.657542
Trim24	1.78357	-1.00006
Baiap2	1.78204	-0.706254
Efhd2	1.76611	-0.51245
Lgals3	1.73462	-0.807165
Spock2	1.73412	-0.844748
Htr1b	1.73292	-0.576132
Nrk	1.72503	-0.715021
Otud1	1.72304	-0.738498
LOC498555	1.72209	-2.13316
AABR07047256.1	1.6611	-3.80611
Hp	1.64753	-1.0535
Gm23880	1.6408	-2.6203
LOC108351137	1.63935	-1.96203
RGD1563222	1.61911	-1.50873
Cfd	1.58268	-0.760637
NEWGENE_68440	1.57954	-1.34455
RGD1560341	1.57236	-1.90332
Csrnp1	1.5599	-1.0601
Myh9l1	1.5527	-1.38242
Nrtn	1.54862	-0.996202
RF00019	1.54069	-1.0457
Alox5ap	1.53603	-0.883789
Iglon5	1.50151	-0.761961
P2ry13	1.49964	0.718941
Hamp	1.49748	-1.90541
Ube2g2	1.48655	-0.556268
Zfp36	1.4829	-0.562732
AABR07029970.1	1.48279	-1.935
AABR07029863.2	1.47067	-1.82471
Nfil3	1.46858	-0.682402
Sema6b	1.46131	-1.09586
Clic5	1.46046	0.63337
Cubn	1.45211	-2.22986
Stab1	1.44172	-0.503695
Htr3a	1.43923	-0.76908
Pfkl	1.41279	-0.582536
AABR07044389.1	1.4053	-1.05094
Maff	1.40447	-1.24726
Lsm7	1.39774	-1.37654
AABR07000398.1	1.39748	-2.41086
AABR07001902.1	1.39431	-0.801422
RF00396	1.38018	-0.968318
Pura	1.37123	-1.1211
Epb41l1	1.3694	-1.52335
Rock2	1.36595	0.62417
Fam169b	1.36028	-1.07626
Maf	1.35054	-0.622034
Fam222a	1.34372	-2.17996
Rell2	1.34126	-1.9414
Mboat7l1	1.34115	-0.779171
Glis1	1.34041	-0.758434
AC103221.1	1.33577	-2.0362
RF00406	1.33021	-1.73209
Fmo4	1.32666	0.767878
Nudt16l1	1.3243	-1.69791
Rab15	1.3228	-0.59266
LOC691143	1.31455	-0.614249
Fam109a	1.28799	-1.01034
RGD1564664	1.28485	-0.6105
LOC100911319	1.28453	-0.932187
Tnfaip3	1.28417	-1.53574
Lonrf3	1.28304	-0.731174
Brpf1	1.27565	-0.735254
Crtac1	1.27128	-1.5844
Bloc1s3	1.26999	-1.327
AABR07065406.1	1.24038	-0.936295
Eepd1	1.2352	-0.734415
Chka	1.23325	-0.74531
Naa38	1.22817	-1.73336
AABR07030443.2	1.2279	-1.00401
RF00392	1.21847	-1.43093
Ccdc9	1.2084	-1.11396
Cish	1.20803	-0.99239
AABR07044049.1	1.20668	-1.07515
AABR07051518.1	1.20346	-1.47706
Rcl1	1.20059	-0.588661
AABR07053500.1	1.19076	-1.3747
Hhipl1	1.18915	-1.1015
RF00593	1.18579	-0.94539
Dgcr6	1.18468	-0.566446
Map3k7cl	1.18457	-0.775726
Klf2	1.18227	-1.14407
Pkdcc	1.18179	-0.791751
AABR07057190.1	1.17386	-0.649998
Pim3	1.16694	-0.754221
Tsnax	1.16166	-0.526885
AC096601.1	1.15925	-1.40397
RF00554	1.13941	-1.22644
Plcl1	1.13097	0.552019
Spata13	1.12205	0.503332
Jdp2	1.12083	-1.29801
Apol9a	1.11857	-0.939204
Myocd	1.11778	0.803439
Tsr3	1.1144	-1.51359
Cdh17	1.10799	1.09937
Trim7	1.10787	-1.01327
Plxna4	1.10763	0.503021
Dusp14	1.10546	-0.717078
AABR07019086.1	1.10227	-0.680987
Pnpla7	1.09738	-0.572206
RF00017	1.09498	-1.1189
LOC103692716	1.09276	-1.30937
LOC688655	1.08583	-0.935523
Kcnj12	1.0853	-0.507377
Nat14	1.06997	-1.84637
Siva1	1.06541	-1.24188
Ints6l	1.06476	0.629376
Trim63	1.05928	-0.520561
AC121204.1	1.05895	-1.82696
Rps4y2	1.0551	-0.888778
Tob2	1.0549	-0.694342
RF00017	1.05363	-0.954606
Arl4a	1.05198	-0.537628
Eif4ebp1	1.04815	-0.777405
Sdf2l1	1.04437	-0.615084
Bmpr1b	1.04179	-0.682476
Polr2f	1.03972	-0.543954
Hlx	1.03832	-0.819463
Gemin7l1	1.03717	-1.22232
Chmp4bl1	1.03632	-1.08636
Pim1	1.03487	-1.30939
LOC103690108	1.03364	-1.01641
RF00191	1.03051	-1.32716
Tle3	1.03023	-0.712806
Sdcbp2	1.03011	-2.27968
Map3k9	1.02584	-0.799096
Col15a1	1.02055	-1.13582
Rgs2	1.02039	-0.570115
Exosc6	1.0171	-3.20151
RF01268	1.01475	-1.41831
LOC497899	1.00942	-1.60876
Isg15	1.00926	-1.48155
Hs3st1	1.00795	-0.721201
Kif7	1.00713	-0.673022
Bnip3	1.0048	0.547541
Gadd45g	1.00068	-1.30667
Ell	0.99564	-0.677972
Klf6	0.99385	-0.746597
AC127784.2	0.993484	-0.671235
Rps15	0.987298	-0.69614
Phldb3	0.983777	-0.696331
Asb12	0.981788	0.637701
Slc25a33	0.977657	-1.77627
Tfpt	0.976428	-0.893941
AABR07042821.1	0.976218	-1.17098
RF00100	0.975849	-0.789473
Dmrta2	0.975591	-1.51151
Ppp1r14a	0.968501	-1.05542
Itga8	0.966793	0.541989
Tango2	0.96096	-0.60237
Iba57	0.960434	-0.672004
Flcn	0.958143	-0.690406
Duoxa1	0.957092	-0.918038
LOC103689965	0.956763	-0.736198
Rpl18	0.956112	-0.93377
Trir	0.956012	-0.708203
LOC681367	0.953876	-1.56467
Ppp2r3b	0.952792	-0.650684
Unc13d	0.95251	-0.737729
Scin	0.952486	-1.36952
Gadd45b	0.949624	-1.18271
Taf9	0.94754	-0.893084
AABR07032135.1	0.946641	-0.876131
Crlf2	0.94386	-1.03549
Tmem140	0.934506	-0.56575
Irx2	0.933869	-0.779454
Dusp6	0.933583	-0.928655
Cltb	0.93211	-0.754764
Astn1	0.930125	0.594628
Hist2h2ac	0.925467	-1.11915
Etfb	0.921164	-0.875344
Mical1	0.920187	-0.568274
Ddit4	0.917562	-0.76329
Soga1	0.915908	-0.549171
Rpl30	0.914933	-0.611966
Cdkn1a	0.910297	-0.854091
Ppp1r10	0.910253	-1.28703
Lrrc32	0.908796	-0.562858
Scand1	0.9081	-1.23582
Nos3	0.904313	-0.614119
Arhgap23	0.9035	-0.517015
Pde4b	0.901632	-0.641717
Ppp1r15a	0.901452	-1.57274
Nfkbib	0.899912	-1.06031
Gcgr	0.899361	-0.734648
Stk38l	0.896482	0.696395
Cox4i1	0.896279	-0.739725
Paqr4	0.895654	-0.76709
Cdc37	0.894791	-0.727966
RGD1565131	0.892422	-0.912269
Fbxl15	0.889411	-1.1375
Fosl2	0.888676	-1.02144
Apoe	0.887451	-0.741577
Znhit2	0.886957	-1.03312
Dot1l	0.88216	-0.594768
Hic1	0.881852	-0.636153
Cdk5rap3	0.881029	-0.740664
Metrnl	0.879238	-1.05298
Prdx5	0.875359	-0.516289
Bdkrb1	0.873962	-6.06433
Cd99	0.86808	-0.800172
LOC108348062	0.868029	-0.810123
AABR07054370.1	0.864838	-0.588982
Pdap1	0.864454	-0.765603
Ndufa12	0.861649	-0.57437
Pagr1	0.86141	-1.05755
LOC108348137	0.861229	-0.965313
Col20a1	0.861002	-2.02916
Safb	0.860726	-0.778908
Zswim4	0.855322	-0.763081
Tnfrsf12a	0.855265	-0.728257
Eif6	0.854653	-0.700008
AABR07071966.1	0.854371	-0.529839
Akap17a	0.849859	-0.936796
Polr2e	0.849672	-0.736691
Ikbkb	0.849306	-0.639189
Ccdc152	0.846653	1.24056
Stk10	0.844438	-0.785404
Gse1	0.844056	-0.625113
Ccdc12	0.842811	-0.814079
Rps14	0.839246	-0.881245
Borcs6	0.838811	-0.537198
Rpl28	0.838548	-0.690594
Bcl7b	0.83747	-0.895659
Map7d1	0.835795	-0.503008
Ccdc134	0.835596	-0.81849
Sirt7	0.833413	-0.774235
Sts	0.831196	-0.538196
AABR07044383.1	0.83114	-1.673
Lpar3	0.829181	-0.591385
Emc8	0.827882	-1.0832
Zfp438	0.827568	-0.581299
Zc3h3	0.825976	-0.556842
Mfsd14a	0.82404	-0.817261
Zfp704	0.822283	-0.50388
Tst	0.820849	-0.680606
Orai1	0.815966	-0.500641
Myc	0.81477	-0.816269
Bsg	0.811292	-0.650068
H1fx	0.80952	-0.859222
E2f6	0.809491	0.560934
Gabarapl1	0.808894	-0.726628
Gpank1	0.808416	-0.711728
LOC103693430	0.807151	-0.68835
RGD1562690	0.806223	-0.730354
Ddrgk1	0.806126	-0.883773
Ubl5	0.805513	-0.514444
Vsig10	0.804106	-0.502968
Slc30a3	0.80407	-0.763266
P4htm	0.802909	-0.769878
Whrn	0.802696	-1.10635
RGD1303003	0.80154	-0.723316
LOC108348098	0.799825	-0.576828
Erf	0.798986	-0.540838
Pacsin3	0.797526	-0.500774
Spout1	0.796494	-0.985998
AC133265.1	0.790982	-0.784412
Pabpn1	0.789425	-0.809028
RGD1305178	0.789262	-0.636425
Rmdn3	0.788519	-1.29347
Adamts20	0.788502	-1.72599
Egln2	0.788447	-0.70169
Vegfd	0.785562	0.825115
Sys1	0.783369	-0.587205
Uqcr10	0.78302	-0.647715
LOC680121	0.780965	-0.715766
Lpl	0.779974	0.526918
AC128792.2	0.779684	-1.10246
Trappc5	0.777426	-0.525157
Coq8b	0.776078	-0.655815
Mafb	0.776062	-0.744102
Atg101	0.775745	-0.794805
Rps6kb2	0.774152	-0.797036
Atp4a	0.772848	-0.68936
LOC108348108	0.770677	-0.796207
Stc2	0.769813	-0.847342
Stap2	0.768707	-1.15574
Itpk1	0.765197	-0.57673
Pcbp4	0.762332	-0.541996
AABR07043601.1	0.762288	-0.865124
Kin	0.760954	-0.720352
Bola1	0.760217	-1.17459
Akr1c14	0.759185	0.55713
Adrm1	0.757892	-0.82539
Timm13	0.756926	-1.04828
Best1	0.756645	-0.897681
Rfx1	0.755455	-0.608757
Fbrs	0.755334	-0.563346
Rps10l1	0.753827	-0.589804
Rassf1	0.753305	-1.36119
Homer3	0.751272	-0.875536
Polr3gl	0.751254	-0.956366
Ptms	0.748484	-0.618517
Rpl36al	0.74723	-0.62547
LOC100910200	0.74647	-1.14788
Cep131	0.74315	-1.00524
Plekhj1	0.743138	-0.680893
LOC103694169	0.741753	-0.639388
Hmg20b	0.741621	-0.632322
Edf1	0.74155	-1.13235
AABR07002969.1	0.741008	-1.05353
Ccdc124	0.740975	-0.744628
AABR07054460.4	0.740439	-2.64655
Psmd4	0.740421	-0.809967
Ccdc149	0.739397	-0.608912
Snurf	0.738841	-0.83976
Tmem11	0.738781	-1.01412
Lrrc3	0.737436	-0.512385
Mydgf	0.73561	-0.792938
Lzts3	0.735378	-0.678813
Egr1	0.731809	-0.653622
Tom1	0.730536	-0.749871
Ciart	0.729751	-2.55687
Erp29	0.729093	-0.804876
Pias4	0.729028	-0.930716
Tmem191c	0.728878	-0.932985
Bloc1s1	0.726794	-0.797111
Man2b2	0.726191	-0.578339
Xab2	0.725678	-0.757375
Inafm1	0.725201	-0.97484
LOC100910732	0.724483	-0.580193
Ubb	0.721703	-0.729515
RGD1310587	0.720763	-0.849906
Sf3b6	0.720501	-0.764431
Lyl1	0.719857	-0.951856
Diablo	0.719533	-0.54517
Ndufb9	0.719303	-0.610482
Igf2bp2	0.718823	-0.509981
Ubc	0.718079	-0.718214
Utp23	0.71788	-1.27269
Irgq	0.716214	-0.916348
Gltp	0.716111	-0.603689
Uqcr11	0.71276	-0.673559
Cactin	0.712016	-0.733192
Cd3eap	0.710174	-0.76836
Zswim8	0.708636	-1.22118
Socs1	0.708451	-0.767919
Scaf1	0.708411	-0.652031
Neu1	0.707547	-0.507903
Hexim1	0.706111	-0.522016
Pex16	0.705163	-0.797713
Cdc34	0.703652	-0.860776
Ubxn1	0.702515	-0.812967
AABR07035428.2	0.700019	-1.0243
Grm8	0.697395	-0.693566
Acot8	0.697258	-1.06794
Jun	0.696364	-1.11377
Bcl7c	0.696047	-0.537942
Cops9	0.695694	-0.51313
RF00045	0.694048	-0.78333
Zfp219	0.693552	-0.791763
AABR07063282.1	0.69314	-0.73954
RT1-CE7	0.690736	-1.40193
Dapk3	0.690369	-0.505821
Tbc1d10a	0.690013	-0.658433
Ctdp1	0.689512	-0.732446
Ndufb7	0.689494	-0.600133
Tjap1	0.688538	-0.526181
Srp14	0.688534	-0.714578
Plekho1	0.686888	-0.869272
Nudc	0.686076	-0.781939
Iscu	0.685919	-0.61812
Pmepa1	0.68493	-0.579482
Rgs16	0.68437	-1.20749
Uqcrc1	0.683581	-0.557651
Was	0.683447	-0.557469
Nosip	0.682616	-0.8299
Eipr1	0.6821	-0.537854
RF00045	0.681369	-0.949188
Ccdc71l	0.681102	-1.05903
Junb	0.680016	-1.04649
Sprtn	0.679269	-0.56652
Rpl37a	0.679192	-0.577291
Sf3b5	0.676426	-0.839393
Clec4a1	0.675724	0.61193
Fosb	0.675672	-1.13633
Vbp1	0.674706	-0.653257
Otud3	0.672216	-0.696069
Slc25a25	0.670578	-1.08641
Tbx2	0.669161	-0.74291
Dnajb2	0.667027	-0.707208
RF00045	0.665807	-1.13151
Marcksl1	0.663523	-0.858331
Cchcr1	0.6626	-1.36638
RGD1309079	0.662572	0.84388
Ndufa13	0.662368	-0.75143
Ndufb3	0.662081	-0.640762
Grin2d	0.66018	-0.694828
Kdm6b	0.660163	-1.24505
Chd4	0.659358	-0.578556
LOC100361543	0.659096	-0.760311
Spon1	0.658934	0.601784
Med27	0.658061	-0.999736
Epha2	0.657243	-0.550195
Col4a4	0.653972	0.687116
Smim12	0.653205	-0.578003
Jund	0.652773	-0.81573
Asmtl	0.652617	-0.775866
Trip10	0.652019	-0.619521
Exosc3	0.651774	-0.886291
Ccdc102a	0.651683	-0.786627
Timm8b	0.650279	-0.798023
AABR07002945.1	0.649799	-0.746312
Map1s	0.648925	-0.641665
RF00492	0.648737	-0.641053
Snta1	0.648143	-0.626195
Hdgfl2	0.648071	-0.662754
AABR07035796.1	0.646104	-0.768926
Romo1	0.644676	-1.23823
Cp	0.64423	0.67139
Dcst2	0.643889	-0.608673
Ngdn	0.643705	-0.848248
RF00428	0.64208	-1.06156
Nol7	0.64196	-0.785123
Ppp1r13l	0.640831	-0.634872
Fam53c	0.638172	-0.511092
Exosc7	0.635916	-0.649784
Zfp777	0.634448	-0.669012
Stard5	0.633922	-0.678185
Stk11	0.632611	-0.767098
Ccdc6	0.632352	-0.535749
Pros1	0.632004	0.614913
Pip4p1	0.628571	-0.734457
Dmwd	0.628003	-0.882561
Lzts2	0.626653	-0.822847
Tnk2	0.626377	-0.871325
B3gat3	0.625671	-0.753076
Gon7	0.625327	-0.623016
LOC100360841	0.624897	-0.600109
Spred3	0.623283	-1.27027
Rrp7a	0.623133	-0.509817
Zbtb17	0.622056	-1.2316
Flywch1	0.618435	-0.532821
Nudt9	0.617786	-0.597464
Cebpa	0.617339	-0.502043
Grin3b	0.615737	-0.501432
P4ha2	0.61533	-0.56892
Kcnab2	0.614969	-0.814655
Cfap53	0.614937	-1.30895
Armc5	0.612677	-0.558158
Thsd1	0.612485	-1.13022
Cdo1	0.612272	0.640925
Prx	0.610824	-0.788577
Rxrb	0.608533	-0.566956
Cyba	0.606585	-0.971764
Med10	0.604133	-0.675513
U2af1	0.604129	-0.510732
Abi3bp	0.604003	0.588262
Dkc1	0.603723	-1.24564
Upf3a	0.603629	-0.891595
AABR07029613.1	0.603132	-0.623109
Timmdc1	0.602322	-0.885086
Rufy1	0.601394	-0.772791
AABR07027753.2	0.600887	-0.942975
5-Sep	0.600006	-0.526655
Yipf7	0.599818	0.556903
Ifrd1	0.599674	-0.907392
Gpatch3	0.599373	-1.192
Atp13a2	0.599246	-0.641381
Pbdc1	0.598036	-0.70962
Phf23	0.597925	-0.935957
Atp5h	0.597898	-0.526573
Ndufs8	0.597652	-0.579001
Hint1	0.59699	-0.525484
Mrpl21	0.596786	-0.797867
Lonp1	0.594564	-0.833945
Mrps18c	0.594389	-0.564525
Chkb	0.593509	-0.621349
Aspscr1	0.592827	-0.652252
Smox	0.590629	-1.00214
Anapc13	0.58914	-0.581114
LOC681410	0.589086	-0.990576
Mbd3	0.588826	-0.880207
Ppp1r37	0.588185	-0.667473
Adgrf5	0.587876	0.756372
Clasrp	0.587821	-0.534892
Nme3	0.587652	-1.08735
Phgdh	0.587218	-0.595557
Mgmt	0.587125	-0.774533
Tubg1	0.58597	-0.763322
Dhx38	0.585722	-0.590956
Sik1	0.583184	-1.14993
Fbl	0.582332	-0.98866
Ggt7	0.580959	-0.51248
RGD1560212	0.58039	-0.615108
Fip1l1	0.579661	-0.936679
Csf3	0.578177	-0.686596
AC094053.1	0.577404	-0.588136
Clta	0.576298	-0.57672
Gnptg	0.575445	-0.665576
Srsf4	0.574309	-0.689795
Fmc1	0.573607	-0.873528
AABR07073038.2	0.572866	-0.777727
Rpl36	0.572374	-0.626849
Med26	0.572081	-0.596145
Rps9l1	0.571371	-0.536716
Nsfl1c	0.571101	-0.61761
Srsf9	0.570777	-0.523662
Ddx49	0.570188	-0.555839
Cdyl	0.570175	-0.723043
Napepld	0.569131	-0.544849
Gnl1	0.568643	-0.619516
Arse	0.567836	-0.638951
Sox17	0.567031	-1.53557
Mdk	0.566071	-0.746285
Nme1	0.565697	-0.748639
Btbd6	0.565612	-0.513519
Tbx3	0.565507	-0.755598
Dohh	0.564803	-0.720407
Bcam	0.564185	-0.544922
Rbm8a	0.563984	-0.551567
Map3k11	0.561425	-0.570791
Pdcd2l	0.56131	-0.66128
Surf6	0.561058	-0.873189
Tmem86a	0.560232	-0.791944
Klc4	0.558899	-0.673346
Maz	0.558388	-0.721308
RF00100	0.554324	-0.748266
Fam83h	0.553702	-0.541103
Repin1	0.551735	-0.882586
Mrps7	0.551363	-0.53387
Kit	0.550445	0.669335
Tnip2	0.549588	-0.616124
Zfp523	0.549338	-0.673445
Rmrp	0.549266	-0.790956
Park7	0.548878	-0.650086
LOC100911248	0.548847	-0.781062
Ip6k2	0.54861	-0.532991
Usf1	0.546997	-0.528439
Naxd	0.546951	-0.520931
Trabd	0.54537	-0.604506
Nt5dc2	0.545012	-0.690203
Cnnm1	0.544986	-0.868794
Ubxn6	0.541645	-0.517602
Ifi30	0.540483	-0.561045
Slc4a1ap	0.539628	-0.64189
Khsrp	0.539412	-0.561298
LOC102552166	0.538896	-0.847083
Anp32a	0.535697	-0.935193
Nfxl1	0.535576	-0.838803
Ptges	0.534742	-1.00107
Nfkb2	0.533971	-1.28879
RT1-A2	0.532642	-0.591041
Hist2h4	0.531189	-1.10942
Leng1	0.531094	-0.786833
Rap2b	0.529415	-1.13371
RT1-CE10	0.528071	-0.763628
Chmp3	0.52568	-0.586275
Epc1	0.522464	-0.832018
AABR07021823.1	0.522113	-0.580922
Znrf1	0.52143	-0.65589
Dus1l	0.520885	-0.561418
Mta1	0.5198	-0.599665
Fbrsl1	0.517583	-0.716294
Cox4i2	0.516702	-0.777362
Fam76a	0.516581	-0.844069
Hirip3	0.513387	-0.853435
Rnf126	0.512286	-0.878042
Pik3r5	0.511371	-1.38617
Tmem160	0.510833	-0.604824
Zscan25	0.509429	-1.02391
RGD1305455	0.50845	-0.524355
Ccdc22	0.508273	-0.521945
Comtd1	0.507142	-0.723447
Trip6	0.506836	-0.524051
Mrps24	0.504888	-0.608989
Mocs3	0.504801	-0.517532
Pard3	0.501523	-0.566259
Slc12a9	0.500332	-0.568571
Lrig3	0.50019	-0.973815
Uqcrb	0.499643	-0.739936
Sart1	0.498698	-0.676118
Nt5c3b	0.497928	-0.768093
Hscb	0.497159	-0.55737
Nfrkb	0.497054	-0.695916
Ier2	0.495505	-0.66563
Ppm1h	0.495319	-0.747446
Zbtb20	0.494057	0.700733
Rbm10	0.494026	-0.566812
Capn15	0.492446	-0.534433
Agfg1	0.492209	0.502745
Mvb12a	0.49165	-0.546203
Thg1l	0.490226	-0.566556
Mlycd	0.489651	-0.502411
Sac3d1	0.48946	-0.940692
Dnttip1	0.489298	-0.697686
Uqcrq	0.488509	-0.63904
Lrrc59	0.488185	-0.597057
Zfp212	0.487888	-0.772529
Fkbp8	0.487834	-0.546383
Klf4	0.485586	-0.645989
LOC102549173	0.484924	-1.2837
LOC103689961	0.484486	-0.772997
Upf1	0.484058	-0.535292
Trmt10b	0.482943	-0.822469
Ankrd9	0.481582	-0.802508
Selenom	0.479839	-0.786813
Mafg	0.47923	-0.730877
Wfdc1	0.478598	-0.871322
Mul1	0.476479	-0.902508
LOC102553018	0.475335	0.630674
RT1-CE4	0.474873	-0.657516
E4f1	0.472966	-0.663953
Sik3	0.472504	-0.53747
Wsb1	0.472397	-0.59943
Akna	0.469627	-0.788073
Egfl7	0.469538	-0.61495
Rbm17	0.469047	-0.52013
Inip	0.468627	-1.06312
Smoc2	0.467503	-0.545642
Ttc1	0.467045	-0.585017
Fxyd2	0.466779	-0.76203
Tpgs1	0.466751	-0.669683
Mri1	0.465906	-1.00191
Sqstm1	0.465694	-0.806688
Eef1akmt1	0.465316	-0.698762
Syngr2	0.465309	-0.585419
Mier2	0.465156	-0.762899
Zfp830	0.46418	-0.589426
Abcc10	0.464077	-0.660764
Tlr5	0.463972	0.911647
Zfp688	0.463929	-0.542892
Akt1s1	0.463026	-0.824942
Pik3ip1	0.462804	-0.776948
Mrpl43	0.462419	-0.592468
Fis1	0.462409	-0.598615
Itpkc	0.461752	-1.21528
Rora	0.461582	-0.543979
Rbm15b	0.461332	-0.536142
Kat5	0.460392	-0.561566
Med9	0.460032	-1.01222
Map3k14	0.459211	-0.853193
Mum1l1	0.458669	0.500388
Gata3	0.458634	-1.29706
Ino80e	0.458612	-0.604493
Ano8	0.456107	-0.879872
Hmgcl	0.454974	-0.657744
Rnf146	0.451981	-0.567811
Plbd2	0.451216	-0.53541
Dtd1	0.450578	-0.863627
Raly	0.448815	-0.580044
Nufip1	0.447083	-0.542882
Nagpa	0.446252	-0.538544
Tfec	0.444452	0.535722
Dph2	0.443688	-0.720215
Ntmt1	0.443192	-0.592387
Jmy	0.441652	-0.52744
Pelo	0.439969	-0.69618
Atf3	0.438402	-2.4622
Pln	0.436131	0.64698
Rela	0.434242	-0.725312
Snapc2	0.433867	-0.657689
Ercc1	0.433679	-0.538073
Pigk	0.429108	-0.518431
Nme4	0.425457	-0.535281
Snx11	0.425285	-0.563857
Praf2	0.424966	-0.61754
Rrp1	0.423718	-0.657553
Ring1	0.421105	-0.69841
Sart3	0.417929	-0.539617
Asb6	0.417073	-0.601873
Fxr2	0.416019	-0.648154
Mrpl27	0.415333	-0.655054
Ildr2	0.414457	-0.523904
Taf8	0.413724	-0.623572
LOC100911485	0.412695	-0.636011
Loxl4	0.409422	-0.728077
Zfp458	0.408935	-1.1279
Slc25a28	0.408613	-0.526313
Spns1	0.408222	-0.628008
Zfp579	0.408014	-0.601061
Trafd1	0.407406	-0.568482
Btbd9	0.405532	-0.538411
Ddx51	0.404681	-0.936672
Pfdn2	0.404325	-0.542438
Ddit3	0.401047	-1.31918
RT1-CE5	0.400818	-0.57746
Nup62	0.398463	-0.723425
Mrfap1	0.398203	-0.539106
Kcnt1	0.396327	-0.513952
Sat2	0.394761	-0.625604
Nub1	0.391358	-0.511129
Map3k10	0.388942	-0.669117
Pmp22	0.38893	0.695517
Wdr46	0.385529	-0.678011
Yars	0.385517	-0.820295
Arl6ip4	0.382648	-0.569245
Polr1e	0.381685	-0.616028
Gpatch2	0.380328	-0.596642
Nr2f6	0.379654	-0.594871
Guk1	0.377045	-0.538573
Pym1	0.376622	-0.520166
Psmb5	0.376499	-0.56072
Plekhm2	0.376177	-0.506862
Mib2	0.375467	-0.662631
Oas1b	0.375306	-0.649095
Nlgn2	0.372992	-0.504847
Renbp	0.37228	-0.501801
Zfat	0.370326	-0.566634
Fuz	0.367875	-0.787354
Scrib	0.367708	-0.664895
Thop1	0.36646	-0.955749
AABR07072236.1	0.36633	1.20507
Stub1	0.365849	-0.56672
Adora2a	0.365569	-1.27425
Dpm2	0.365024	-0.786897
Tbkbp1	0.365018	-1.53099
Fbxo10	0.364727	-0.66964
Ranbp3	0.363454	-0.64816
Kansl3	0.362477	-0.68366
Usp36	0.362119	-0.829069
Npepl1	0.35982	-0.662587
Aurkaip1	0.35902	-0.678428
Slc39a14	0.359012	0.50228
Gusb	0.35871	-0.535493
LOC500956	0.357146	-1.23998
Pik3r2	0.357082	-0.57976
Prpf38b	0.357064	-0.529574
Mrpl54	0.356751	-0.551046
Crebzf	0.355402	-0.614673
Sgta	0.353699	-0.531208
Dcun1d4	0.353615	0.614647
Gfer	0.351356	-0.849442
Rffl	0.350957	-0.590183
Slc35e1	0.350245	-0.65883
LOC100912489	0.349418	-1.04785
Eif2b3	0.349109	-0.532112
Vps9d1	0.348804	-0.517883
Anln	0.347608	0.651406
Psmf1	0.345644	-0.57227
Mbd1	0.343991	-0.782957
Aen	0.343211	-0.822634
Clk1	0.342213	-0.605105
PVR	0.341839	-0.81196
Cav1	0.341706	0.505786
Cdk2ap1	0.341033	-0.504032
Fbxo28	0.340947	-0.67629
Grk6	0.340854	-0.50659
Ncoa5	0.340754	-0.582911
Nr1h4	0.338488	-0.512762
Bex3	0.33796	-0.714336
Pinx1	0.335955	-0.706505
Fam111a	0.332731	0.703046
Cuta	0.332196	-0.522954
Sil1	0.330093	-0.643512
Bax	0.327041	-0.6878
Traf2	0.326778	-0.99725
Rrp9	0.324151	-0.986711
Pdrg1	0.323407	-0.52141
Mthfr	0.318227	-0.748929
Ppard	0.317551	-0.582935
LOC100912489	0.316576	-0.864745
Ptp4a1	0.313851	-0.847247
Icam1	0.31079	-0.734568
Clcn7	0.308056	-0.840251
Mrpl58	0.304843	-0.562115
Srek1	0.304727	-0.59353
LOC100909712	0.303752	-0.740544
Shisa4	0.30373	-0.520338
Ap2s1	0.301587	-0.5408
Hist1h2ao	0.301111	-1.03343
Tbrg4	0.301056	-0.567589
Tm7sf2	0.300724	-0.62607
Hmox1	0.296939	-0.548966
Gripap1	0.296034	-0.696542
Cdk9	0.293358	-0.567408
Baz1b	0.290386	-0.507611
Rbm19	0.287397	-0.529319
Rpp25	0.28655	-0.659199
Elp5	0.28628	-0.731703
Blcap	0.281899	-0.534909
Rnf19b	0.278994	-0.78427
Nfic	0.278941	-0.586338
Adprhl2	0.277655	-0.506126
Nop2	0.277051	-0.641679
Nab2	0.276496	-0.551236
AABR07069219.1	0.276472	-0.58312
Cul9	0.276182	-0.557711
Zfp513	0.275014	-0.571848
Hnrnpdl	0.274125	-0.5643
Ak6	0.272869	-0.528797
Ddx39b	0.264873	-0.618256
Ugt1a7c	0.264518	0.948813
Lage3	0.256986	-0.586836
Lrrc41	0.255703	-0.515647
Ppp1cb	0.255378	0.669525
Schip1	0.253115	0.515884
Bbs7	0.252471	-0.608571
Noc4l	0.244617	-0.615938
Tmem132a	0.242076	-0.554209
Rbm15	0.241295	-0.561861
Sat1	0.241004	-0.516703
Tada3	0.239903	-0.513668
Mcm2	0.237529	-0.696784
Angpt1	0.236867	0.600968
Mthfd2	0.236555	-0.560197
AABR07054400.1	0.235254	-0.715638
Rnaset2	0.23022	-0.581049
Urb1	0.226082	-0.555043
Adk	0.224884	0.629319
Slc25a44	0.220231	-0.674617
Csf2ra	0.21835	-0.506364
Ppp4c	0.217641	-0.532712
Nhsl1	0.217458	-0.500966
Rarg	0.211721	-0.542718
Hmga1	0.211643	-0.762003
Usp10	0.211189	-0.514464
Bop1	0.204866	-0.509171
Rock1	0.202768	0.617322
Phldb1	0.198544	-0.559176
Sars	0.191834	-0.548959
Ube2e3	0.191717	0.695642
Gpx1	0.185759	-0.873851
Piezo1	0.182175	-0.627391
Ctsz	0.180874	-0.856232
Nek7	0.171108	0.625858
Aars	0.163974	-0.665195
Helz2	0.159124	-0.683886
Atf4	0.136589	-0.672001
Cald1	0.130617	0.772623
Oasl	0.124264	-0.666827
Ccng1	0.119839	0.62102
Zfp106	-0.144725	0.510324
Tmem106b	-0.152417	0.686743
Tmem164	-0.15318	0.550015
Amd1	-0.17054	0.609597
Ifitm1	-0.17177	0.557067
Smpx	-0.174562	0.504926
Scpep1	-0.185349	0.51163
Trove2	-0.185756	0.766143
Actr3	-0.191309	0.62918
Dmd	-0.19633	0.56874
Hsd17b11	-0.200389	0.504866
Mid2	-0.20309	0.758964
Nckap1	-0.209522	0.697768
Rnf103	-0.210292	0.590113
Nrep	-0.21118	0.706667
Trmt112	-0.21313	0.541448
Ulk2	-0.214081	0.529011
Tspan12	-0.217039	0.865728
Usf3	-0.217928	0.755433
Mat2a	-0.218379	0.530723
Ywhab	-0.220835	0.546607
Casq2	-0.224021	0.610747
Son	-0.231026	0.505522
Lypla1	-0.23199	0.560488
Emilin2	-0.233477	-0.501679
Icoslg	-0.233884	-0.784691
AABR07034767.1	-0.234508	0.500295
B3galnt1	-0.23557	0.573287
Spata6	-0.237961	0.578132
Tmem168	-0.241731	0.603173
Sucla2	-0.244991	0.517517
Vmp1	-0.246151	0.715372
Rasgrp3	-0.248402	0.553371
Cpd	-0.248835	0.543155
Atp7a	-0.249821	0.635569
Igbp1	-0.252998	0.535239
Rpn2	-0.264758	0.596114
Mtpn	-0.273637	0.588742
Cyb5b	-0.275333	0.58239
Magt1	-0.276293	0.541348
Hsd11b1	-0.277807	0.675858
Ppp1r14c	-0.285283	0.506768
Zfand6	-0.288625	0.616942
Ophn1	-0.289044	0.735459
Mt-cyb	-0.289344	0.582511
Spink8	-0.289378	0.536827
Mcm6	-0.291645	-0.762201
Hspa8	-0.291959	0.540502
Api5	-0.293554	0.53923
Tnpo1	-0.29357	0.647131
Shoc2	-0.296408	0.528256
Nap1l1	-0.297006	0.637071
Cd200r1	-0.299507	0.535907
Ankh	-0.299733	0.518041
Stx12	-0.301084	0.53755
Cdk4	-0.30185	1.81258
Trim55	-0.304328	0.577754
Plekhh3	-0.304966	-0.660533
Far1	-0.307374	0.526847
Nid2	-0.311332	-0.660573
Cd47	-0.311505	0.521922
Tspan18	-0.313603	0.654222
Igf1	-0.314074	0.661677
Nbn	-0.317608	0.509209
Rabgap1l	-0.318296	0.60673
Mob1a	-0.3208	0.641803
Uba6	-0.322916	0.869648
Nptn	-0.324863	0.53538
Prkar2b	-0.326652	0.862317
Pls3	-0.326896	0.61451
Sgpp1	-0.328454	0.631244
Rtn3	-0.328866	0.555477
Cldn12	-0.329022	0.547119
Wdr37	-0.329223	0.513112
AABR07063279.1	-0.329701	0.827676
Efr3a	-0.32972	0.598585
Mbnl2	-0.331644	0.559643
AABR07046707.1	-0.333168	0.519628
Slc7a3	-0.333836	0.52481
Ier3	-0.335653	-0.723963
Megf9	-0.335841	0.606911
Herc4	-0.336823	0.505713
Fam57a	-0.338546	0.571479
Rb1	-0.340391	0.526131
Tnni3k	-0.340448	0.528789
Aldh6a1	-0.341527	0.680661
Dnajb9	-0.345294	0.580197
Capza2	-0.345336	0.572689
Prpf18	-0.345787	0.620527
Krit1	-0.346612	0.630593
Fem1c	-0.34689	0.72122
Mef2c	-0.34727	0.528998
Rab11a	-0.348389	0.55394
Fhl1	-0.348724	0.894005
Tmem41b	-0.348774	0.628135
Tpm4	-0.348883	0.561539
Pdgfd	-0.350458	0.730209
Ybx1-ps3	-0.352008	0.541499
AABR07063855.1	-0.353062	0.613258
Erp44	-0.355212	0.534829
Styx	-0.355497	0.695338
Emb	-0.359838	-0.501219
Lsm12	-0.363133	0.553188
Fbxo33	-0.364356	0.503093
Mt-co1	-0.364592	0.633602
Zhx1	-0.366293	0.55622
Fastkd3	-0.36946	0.519239
Atp1a3	-0.369767	-1.07876
Arhgap11a	-0.373171	0.654258
Micu2	-0.374053	0.501288
Nit2	-0.375267	0.584701
Mtmr9	-0.375647	0.518542
Mtap	-0.378041	0.537574
Gorasp2	-0.378306	0.684415
Dcaf10	-0.379307	0.519593
Mcm5	-0.379852	-0.663629
Mycbp	-0.380512	0.701466
AABR07011996.1	-0.380971	0.634556
Fut10	-0.382	0.627185
Ckap5	-0.385192	0.532093
Ahcyl2	-0.385198	0.711562
LOC100911664	-0.387535	0.754651
Cpm	-0.387898	-0.848933
Gas2l3	-0.38867	1.13746
Emp1	-0.389403	0.809429
Ranbp2	-0.389789	0.596869
Kpna1	-0.389954	0.560845
Tuba1a	-0.391127	0.641408
Lysmd3	-0.39391	0.502813
Tmem69	-0.395964	0.620608
Golph3l	-0.396622	0.796173
Cpne3	-0.39704	0.559616
Lif	-0.397512	-1.6316
Rasa1	-0.397653	0.614901
Cxcl2	-0.397899	-1.66894
Scn3b	-0.400475	0.892673
Gatc	-0.40071	0.569691
Plod2	-0.40137	0.553619
Fam96a	-0.401801	0.549484
Abcc9	-0.402999	0.504776
Ireb2	-0.404499	0.522446
S1pr1	-0.404559	1.00668
Pbrm1	-0.405642	0.628249
Sub1	-0.406548	0.51722
Arl6ip6	-0.407497	0.530008
LOC102547056	-0.408889	-0.893191
Sepsecs	-0.409132	0.561103
Actr2	-0.411467	0.545132
Ttc30b	-0.413265	0.529624
Foxm1	-0.413585	0.547944
Zmpste24	-0.414692	0.598339
Sp3	-0.415862	0.65078
Cript	-0.419975	0.651736
Cep295	-0.420433	0.593483
Xbp1	-0.420746	0.80446
Pank3	-0.421434	0.824475
Pik3ca	-0.421529	0.716476
C1galt1	-0.421809	0.744799
Rasa2	-0.42236	0.533928
Togaram1	-0.423174	0.649388
Ostc	-0.423731	0.559254
Plscr4	-0.423867	0.668619
Prpf40a	-0.425085	0.55352
Tspan2	-0.428858	0.792191
Zfp277	-0.429481	0.535886
Cpne8	-0.429702	0.692926
Ptbp3	-0.432054	0.64127
Zw10	-0.432357	0.71238
Pcmtd2	-0.433086	0.595368
Trappc6b	-0.433542	1.02561
Ugp2	-0.437191	0.550058
Eif5a2	-0.437864	0.863663
Xirp2	-0.438587	1.00936
Tm9sf2	-0.441636	0.51502
Slc36a4	-0.44558	0.63864
Klhl42	-0.445861	0.536665
Pold3	-0.446117	0.506846
AC119015.4	-0.446178	0.817286
Ube2g1	-0.446687	0.781834
Stag2	-0.446901	0.696013
Trnt1	-0.447401	0.603163
Rhoa	-0.448199	0.711239
Ap3m1	-0.448588	0.703967
Cdk1	-0.448721	0.706081
Oaz2	-0.449112	0.548869
Atg5	-0.450532	0.51895
Eif2s3y	-0.450592	0.745114
Colec12	-0.451874	0.58018
Cdc26	-0.452438	0.686256
Ap1s2	-0.453739	0.611645
Ube2j2	-0.455848	0.666003
Hadhb	-0.456267	0.509182
Vps35	-0.456286	0.506426
Rad18	-0.458145	0.594042
Zfp275	-0.459288	0.643233
Lrif1	-0.460093	0.934468
Myo9a	-0.460236	0.6076
Cux2	-0.461177	-0.900511
C1galt1c1	-0.461534	0.539717
Snx14	-0.463082	0.558045
Fanci	-0.463587	0.970467
Rab6a	-0.466536	0.737266
Hsdl2	-0.466579	0.572437
Cep120	-0.466896	0.548364
Ipo7	-0.468992	0.610715
Wdr61	-0.469126	0.571787
Selenot	-0.469536	0.693117
Ube2d3	-0.469598	0.585193
Actr6	-0.470253	0.655267
Nt5c3a	-0.471372	0.616868
Acer3	-0.472542	0.619243
Ggps1	-0.473138	0.642067
Hspb3	-0.473325	0.520797
Rpp30	-0.473418	0.618245
Cdca8	-0.473498	0.646428
LOC100360449	-0.473812	0.674011
Gyg1	-0.474578	0.639327
Orc4	-0.476138	0.550062
Dsel	-0.478442	0.927671
Asah1	-0.479572	0.555539
Eogt	-0.481614	0.589529
Mt-nd4	-0.482715	0.651509
Ppp4r3b	-0.487757	0.658317
Cers2	-0.490549	0.587641
Cetn2	-0.490606	0.500695
Cdc14a	-0.490761	0.563907
Cacybp	-0.491081	0.589251
Galnt7	-0.491453	0.774983
Ppp1r12b	-0.493631	0.776571
Cfl2	-0.493734	0.733338
Itgb3	-0.49482	-0.627111
Fcho2	-0.494929	0.587794
Tbc1d8b	-0.495266	0.740893
Mysm1	-0.497574	0.569041
Usp9x	-0.497643	0.551265
Etfdh	-0.498102	0.675079
Srbd1	-0.499779	0.548063
Mgat4a	-0.500556	0.594687
Mkln1	-0.502592	0.53496
Mettl9	-0.504143	0.702504
Cacna1a	-0.505042	-0.698565
Matr3	-0.506467	0.671563
Clns1a	-0.507198	0.504827
Mapk6	-0.5074	0.547308
Ccdc127	-0.507801	0.57316
Zdhhc20	-0.509593	0.690152
Arsk	-0.510181	0.79057
Pigw	-0.510637	0.539281
Npat	-0.512872	0.530302
Fbxo11	-0.515415	0.648816
Socs4	-0.516199	0.561591
Sec23a	-0.516641	0.779362
Papola	-0.51773	0.504405
Ccl3	-0.517915	-0.688375
Tmem47	-0.519396	0.944652
Cks2	-0.520062	0.875514
Rbbp9	-0.520588	0.668271
LOC102551606	-0.521535	1.04186
Vamp3	-0.521788	0.563652
Smarca5	-0.522669	0.509298
AABR07043951.1	-0.525089	0.686592
Cisd2	-0.525822	0.743429
Atrx	-0.526213	0.685821
Timeless	-0.526217	-0.881008
Ube3a	-0.527671	0.710037
Synj2bp	-0.528175	0.701592
Psat1	-0.528859	0.555403
Npr3	-0.532801	-0.634397
Klhl28	-0.533057	0.522738
AABR07065078.1	-0.533672	0.713146
Sdhaf2	-0.534043	0.593984
Mcts1	-0.534481	0.523498
Snx13	-0.536676	0.6539
Plk1	-0.537414	0.865708
Tmed2	-0.53783	0.63759
Zfp292	-0.537962	0.587546
Fam208b	-0.539772	0.611431
Ccdc58	-0.540284	0.644424
Gtf2h5	-0.540359	0.598411
Gpm6b	-0.541051	0.779578
Cbfb	-0.541982	0.53488
Xpr1	-0.542105	0.683899
Mt-nd4l	-0.542548	0.907174
Ero1b	-0.544408	0.690809
Zfp423	-0.545051	-0.719201
Strn3	-0.547258	0.501753
Apaf1	-0.54726	0.553961
Fam8a1	-0.548115	0.570956
Mob1b	-0.548585	0.714534
Asb3	-0.549078	0.839855
Il1r2	-0.549945	0.622008
Dram2	-0.551973	0.640698
Tstd3	-0.552197	0.517406
Dcaf17	-0.5546	0.737983
Snapc5	-0.555858	0.503902
Wrn	-0.555915	0.550477
Fbxo3	-0.556408	0.515933
Exosc9	-0.564081	0.604424
Btn2a2	-0.564563	-0.622029
Ccdc88a	-0.564609	0.526538
Utp18	-0.564792	0.54588
Atp11b	-0.566266	0.83274
Ift80	-0.566666	0.584431
Stil	-0.567873	0.856162
LOC100362980	-0.568004	0.545652
Selenoi	-0.568163	0.585832
Tram1	-0.56849	0.832925
Tceal8	-0.568493	0.657134
Vrk2	-0.570054	0.52892
Nqo2	-0.570263	0.728311
Qser1	-0.571729	0.711665
Slco4a1	-0.573094	-0.552154
RGD1304622	-0.574264	-0.547109
Gmpr2	-0.574459	0.60958
Cox16	-0.576533	0.560948
Rbm3	-0.576817	0.534867
Rap1a	-0.576907	0.738809
Sgcb	-0.577164	0.543109
Thap6	-0.577606	0.520774
Mgat2	-0.580655	0.687794
Coa5	-0.581383	0.761502
Ereg	-0.582368	-1.07418
Yipf4	-0.583317	0.599797
Mlkl	-0.5851	0.608014
Erlec1	-0.585371	0.620736
Actc1	-0.58539	0.763443
Dnaaf2	-0.586075	0.773737
Gcc2	-0.586846	0.629522
RGD1305110	-0.587759	0.603256
Ccdc82	-0.588071	0.504861
Zfp51	-0.588251	0.599635
Dhfr	-0.588376	0.712332
Tubgcp4	-0.589179	0.560763
Ddx50	-0.591542	0.608406
AABR07066180.1	-0.591584	0.853095
Eif1ax	-0.592036	0.577742
Zfyve16	-0.593862	0.727497
Ncf4	-0.594714	-0.6844
Plk2	-0.594844	-0.924772
Ablim3	-0.596081	0.610679
Ercc6l2	-0.596351	0.512455
Mmd	-0.597006	0.845653
Rsbn1	-0.600032	0.720609
Zbtb44	-0.600814	0.51391
Pkia	-0.600838	0.973308
Zfp182	-0.600858	0.674788
Glt8d1	-0.601265	0.610337
Ppp1r2	-0.602161	0.560574
Pcbd1	-0.602288	0.655524
Cycs	-0.602786	0.570147
Tgfbr1	-0.604155	0.526283
Mkks	-0.604255	0.695665
Caap1	-0.604984	0.642985
Memo1	-0.60697	0.621272
Smim15	-0.607303	0.592152
Alg5	-0.607634	0.530903
Stxbp4	-0.608136	0.604566
Zgrf1	-0.60943	0.946827
Atp11c	-0.609562	0.597212
Nek1	-0.610757	0.945789
Tbc1d23	-0.611322	0.560424
Ywhaq	-0.611765	0.736853
Cenpc	-0.613106	0.62713
Nfatc3	-0.615426	0.639247
Ube2v2	-0.615614	0.553685
Atad1	-0.616223	0.523473
Armcx3	-0.618259	0.54992
Borcs7	-0.618335	0.679857
Nat1	-0.618982	0.726659
Sh3kbp1	-0.619072	0.649686
Esco1	-0.619112	0.82748
Carns1	-0.619638	-0.697694
Trpm7	-0.619907	0.556923
Reep3	-0.620836	0.662452
Plgrkt	-0.62117	0.683034
Dok5	-0.621833	-0.693419
Pms1	-0.624621	0.521129
Ap5m1	-0.626948	0.668061
Klhl7	-0.626981	0.651424
Fam92a	-0.630185	0.50056
Yipf6	-0.630952	0.66903
Cnot7	-0.630999	0.609709
Pcdha6	-0.631317	0.726227
RGD1311703	-0.63142	0.536753
Chac2	-0.632219	0.75575
Wdcp	-0.632486	0.567718
Smarcad1	-0.633777	0.54261
AABR07027567.1	-0.635127	0.534116
Ythdf3	-0.635131	0.548624
LOC361346	-0.635356	0.671474
Pomk	-0.635382	0.573676
Tpp2	-0.63551	0.60423
Casc4	-0.636308	0.651509
Zfp706	-0.637144	0.722234
Cggbp1	-0.638322	0.727439
AABR07052585.2	-0.638963	0.970342
Mob4	-0.638974	0.601831
Mki67	-0.639873	0.878234
Pcmtd1	-0.640282	0.726156
Tmtc2	-0.642502	0.518709
Angel2	-0.643415	0.680674
Cdca3	-0.643858	0.971524
Btf3l4	-0.643893	0.723789
AABR07028027.1	-0.644108	0.740711
Tmem170a	-0.644747	0.601658
Dhx36	-0.645116	0.53495
Tpx2	-0.645839	0.854655
Frs2	-0.64723	0.635361
Capn7	-0.647596	0.636742
Cnot6l	-0.648064	0.798204
Mios	-0.648182	0.852729
Pcdhgb8	-0.648357	0.544004
Rnf11l1	-0.648383	0.576775
Clcf1	-0.649858	-0.632087
Zfpm2	-0.650228	0.503508
Lypd1	-0.650532	-0.983293
Hsd17b12	-0.6508	0.506272
Dimt1	-0.650959	0.539498
Apoo	-0.651453	0.666373
Akap11	-0.652506	0.50887
Cdc14b	-0.652786	0.612075
Bet1	-0.652877	0.839311
Ppp2r3c	-0.654013	0.72338
Arl5a	-0.654995	0.997719
Dnajc12	-0.655133	0.691161
LOC102552527	-0.65528	0.799655
Ap3s1	-0.655759	0.9746
LOC100359539	-0.657584	1.00474
Mt-co3	-0.657757	0.524572
Ppp2r5a	-0.65857	0.635198
Fam136a	-0.659121	0.650646
Pogk	-0.663037	0.581043
Taco1	-0.66412	0.599346
Ccnb1	-0.66454	0.819457
Senp7	-0.664675	0.797326
LOC102547287	-0.664935	0.558586
Strbp	-0.665036	0.510484
Rnf14	-0.665291	0.770061
Tlr4	-0.666178	0.593774
Sema5a	-0.666469	0.71603
Pnrc2	-0.666871	0.683347
Tbc1d32	-0.667253	0.745861
Chm	-0.667278	0.603619
LOC102555534	-0.669546	0.765112
Orc3	-0.669796	0.594516
Ccni	-0.670195	0.673592
Dalrd3	-0.670235	0.538009
Paxbp1	-0.670274	0.537753
Pole3	-0.671524	0.617908
Slc3a1	-0.67239	1.23247
Crhr2	-0.67246	-0.928518
Alkbh8	-0.673066	0.569176
Kras	-0.673214	0.617226
Atxn7l3b	-0.674515	0.632639
Pdcd10	-0.675486	0.969438
Katnbl1	-0.675826	0.606157
LOC108348260	-0.676001	0.721887
Tmem50b	-0.676916	0.549626
Sc5d	-0.676957	0.58416
AABR07029742.1	-0.67724	0.532735
Abhd17c	-0.677614	0.554084
Carf	-0.679569	0.681082
Hmmr	-0.680061	0.971923
Rabif	-0.682443	0.544011
Rnf170	-0.68621	0.671021
Zfp770	-0.686479	0.55363
LOC689064	-0.687063	0.621363
Galnt14	-0.687167	-1.69821
Myom1	-0.687314	0.612905
AC106292.2	-0.687326	0.959985
Kif23	-0.687353	0.745825
LOC102554315	-0.689531	1.06269
Hltf	-0.690786	0.646399
Sacs	-0.69085	0.871573
Tmx4	-0.69115	0.960047
RGD1566265	-0.692015	1.0023
Slc9a6	-0.692172	0.71918
Bmpr1a	-0.693155	0.899447
Fbxo22	-0.694357	0.723603
Slc2a12	-0.695776	0.808693
Zfp54	-0.696336	0.715887
Magi3	-0.69726	0.595769
Cavin2	-0.697323	0.517277
Bivm	-0.697358	0.577756
Tmem33	-0.697902	0.507615
LOC100910506	-0.698478	0.691381
Mbip	-0.699955	0.63684
7-Sep	-0.699974	0.737317
Fsd1l	-0.699982	0.78755
Sft2d3	-0.700124	0.787423
Stk26	-0.701995	1.20999
AY172581.22	-0.702977	0.939706
Slc4a4	-0.703122	0.578906
RGD1311745	-0.703843	1.1607
RGD1561277	-0.704926	0.754087
Usp14	-0.707802	0.70945
Idi1	-0.708658	0.826761
Aida	-0.709076	0.787686
Prdx1	-0.710738	0.584945
Pdcl	-0.71117	0.708726
LOC100365839	-0.712563	0.845585
Marcks	-0.712871	0.588783
Rap2c	-0.71535	0.672493
Golt1b	-0.716502	0.585752
Slc18a2	-0.716817	0.787471
Ccnjl	-0.717723	0.626255
Cul4b	-0.719534	0.641606
Pnma2	-0.720459	0.649337
Arrdc4	-0.724184	-0.745089
LOC654482	-0.724248	0.580308
Bdkrb2	-0.724699	-1.14415
Erap1	-0.724882	0.62128
Kdelr3	-0.72601	0.525525
Eif2s1	-0.726038	0.513768
Arl6ip1	-0.726965	0.842682
Trim34	-0.728411	0.620317
Scoc	-0.729961	0.63391
LOC499331	-0.731046	0.58538
Tnfsf15	-0.73461	-1.87387
Mboat1	-0.735716	0.536716
Jrkl	-0.73585	0.649243
AABR07067267.1	-0.736224	2.39974
Mmgt1	-0.736736	0.667518
Lpgat1	-0.736944	0.78778
Ypel4	-0.737695	0.793765
Tmem185a	-0.739747	0.682994
Rdh11	-0.740465	0.57168
Ska3	-0.742611	1.00955
Arf4	-0.742825	0.774979
Olfml1	-0.745604	0.761873
Msmo1	-0.74667	0.633957
Hspa13	-0.749036	0.641169
Bub1	-0.7496	1.26581
Cox20	-0.753099	0.957209
Zfp322a	-0.754076	0.547634
Smarca1	-0.754839	1.21264
Espl1	-0.755592	0.603661
Hdhd2	-0.756373	0.621798
Carnmt1	-0.757935	0.703301
Eid1	-0.759052	0.649328
Rab9a	-0.759939	1.05533
Mt-nd5	-0.760897	1.03775
Nradd	-0.762945	0.587705
Zfp449	-0.763664	0.677668
Manea	-0.763982	0.701817
Ifit1bl	-0.765139	0.715865
Cyb5r4	-0.765517	0.518108
Slc35a3	-0.768043	0.686781
Spcs3	-0.770545	1.03751
Tmtc3	-0.770546	1.00027
AC241873.1	-0.77151	0.618291
Cthrc1	-0.77226	0.775181
Cnot6	-0.77301	0.639987
Ergic2	-0.774578	0.678817
Mapk8	-0.775219	0.614962
Rps6ka3	-0.776918	0.556151
Rmdn1	-0.778523	0.825402
Ptpro	-0.779158	-0.511699
Rab8b	-0.779408	0.528999
RGD1562420	-0.779454	1.01073
Dis3	-0.780788	0.506285
Tank	-0.78273	0.630918
Epb41l4b	-0.783517	0.526629
AC131360.1	-0.784153	0.622354
Rpgrip1l	-0.787524	0.761358
Ide	-0.788451	0.567584
Cenpe	-0.788749	1.10483
Lrrn4	-0.789908	1.72438
Nipa2	-0.790058	1.03746
Stk17b	-0.790137	0.550548
Gpr155	-0.790854	0.520012
Herc3	-0.793128	0.561917
Ttc9c	-0.795132	0.601041
Aim2	-0.795178	0.835167
Htr2a	-0.80059	0.591453
Vamp4	-0.80087	0.634272
Ccnc	-0.800895	0.66639
Sephs1	-0.802188	0.683995
Lrrcc1	-0.803396	0.884577
Racgap1	-0.803398	1.14512
Micu3	-0.80364	0.574282
Cmpk1	-0.806479	0.749103
Zfp9	-0.807382	0.528776
Scai	-0.807487	0.523471
Smc2	-0.807784	0.693912
Erg28	-0.80868	0.655019
Fam167a	-0.808847	-0.676793
LOC500584	-0.809386	0.792619
Dmxl1	-0.809902	0.594995
Hapln1	-0.813134	0.818356
Cse1l	-0.814018	0.652359
Kcnj11	-0.814419	-0.583527
Ssr3	-0.815373	0.81379
AABR07011062.1	-0.815924	1.10907
Lmbr1	-0.817515	0.627147
Cops2	-0.818271	0.747507
Zdhhc21	-0.81904	0.675733
Zbtb6	-0.821684	0.712245
Nudcd2	-0.823938	0.958055
Zfp40	-0.823966	0.892712
Ccdc126	-0.82525	1.07533
Pigp	-0.829521	0.765066
Tmem161b	-0.829765	0.776421
Gulp1	-0.832306	0.717043
Mynn	-0.832828	0.567946
Hvcn1	-0.832943	-0.511332
AABR07001923.1	-0.833827	0.750604
Polr3f	-0.833883	0.592432
Tfpi2	-0.835397	0.648683
Mmp3	-0.835485	0.662659
Ddb2	-0.836391	0.685802
Cd38	-0.836722	0.642859
Nt5dc1	-0.836971	0.633672
RF00413	-0.838586	0.909354
Top2a	-0.841709	1.13185
Uchl5	-0.843504	1.165
Plekha8	-0.844708	0.786036
Nudt4	-0.844945	0.655956
Nae1	-0.845001	0.702981
Lims1	-0.845411	0.728384
Fra10ac1	-0.84603	0.745357
Commd10	-0.847982	0.644619
Mid1	-0.848785	0.562294
Ndc80	-0.849834	1.09079
AABR07051947.1	-0.850973	0.90189
AABR07055917.1	-0.851697	0.71753
Medag	-0.851783	1.05448
Lnpk	-0.851859	0.762974
Itga2	-0.852141	0.856455
RGD1565685	-0.854083	0.575872
Tex30	-0.855259	0.570889
Impa1	-0.857586	0.604697
Med14	-0.865089	0.721853
Mfsd8	-0.865334	0.861289
Dpy19l4	-0.865876	0.699837
AABR07055834.1	-0.868059	1.02191
RGD1306941	-0.868348	0.784257
Zfp386	-0.868959	0.802715
Dcun1d1	-0.869596	0.857673
RF00394	-0.8704	1.02947
Mllt3	-0.873191	0.592957
Fam83d	-0.873396	1.0926
Tmem218	-0.877683	0.652712
Bloc1s6	-0.877804	0.797885
Plk4	-0.878269	0.626546
Dynlt3	-0.878332	0.988837
Ticrr	-0.878452	0.916379
Mybl1	-0.879557	0.506268
Hmgcs1	-0.880328	0.631528
AABR07033023.1	-0.882779	0.79739
AABR07008439.1	-0.883109	0.974814
Prpsap2	-0.88342	0.617888
Kif20b	-0.884087	1.32847
Mad2l1	-0.884368	0.842
Rfesd	-0.885149	0.964601
Fzd6	-0.886946	0.793258
Cnep1r1	-0.888752	1.02359
Ndufaf4	-0.889405	0.580399
Nsdhl	-0.889701	0.897715
AABR07043421.1	-0.890287	1.25323
Fam149a	-0.892451	0.509846
Tfpi	-0.89274	0.63374
Pyurf	-0.893823	0.599657
Rhoq	-0.895004	0.781832
Arnt2	-0.899754	0.537509
Cenpt	-0.90058	1.02392
Arl6	-0.901107	1.05265
Osbpl8	-0.905215	0.785164
Gng10	-0.906517	0.661561
Tmem267	-0.912051	1.10385
Haus3	-0.917788	1.04804
Vps13a	-0.919355	0.91727
Ccdc88c	-0.921933	-0.719928
Rhobtb3	-0.922323	0.592324
AABR07029573.1	-0.92262	0.906821
Pitpnm3	-0.922864	-1.57829
RGD1306227	-0.925951	0.831105
Slc25a15	-0.926037	0.542801
Nusap1	-0.927724	1.33135
AABR07065420.1	-0.931337	0.711293
Esrrg	-0.932535	0.519378
Slc26a2	-0.93304	0.714799
RGD1563680	-0.933797	0.949431
Tmed7	-0.935659	1.08671
Ephb3	-0.943337	-0.514502
Crem	-0.944178	0.58742
B3galt2	-0.944948	1.32905
Phtf2	-0.945594	0.627995
Lrrc4	-0.946631	0.790468
Mbtps2	-0.948272	0.874526
Ttk	-0.952649	1.07011
Atad5	-0.956484	0.748053
Zfp280c	-0.960091	0.862592
Zfp329	-0.96118	0.670725
Plek2	-0.962258	0.592193
LOC102551095	-0.964224	0.855275
Pcdhb20	-0.967404	1.07338
Gk	-0.968917	0.787104
AABR07058795.1	-0.969684	1.58927
Cxxc5	-0.970897	0.892189
Eri2	-0.972426	0.742971
Lum	-0.974837	0.819507
Hsd17b7	-0.974876	0.577704
Dph6	-0.983886	0.968531
Crls1	-0.990859	0.76774
Nipa1	-0.993193	0.68085
Klhl41	-0.995899	0.585533
Kif14	-0.996083	1.31663
Mettl15	-0.996904	0.941399
Ckap2	-0.997333	1.14515
Mis18bp1	-1.00164	1.40445
Bmp3	-1.00252	0.571445
Hyls1	-1.00333	1.06296
Cenpi	-1.00727	1.22055
AC096239.3	-1.00901	0.777691
AABR07001905.2	-1.0094	1.00099
Tenm4	-1.01103	-0.801548
AABR07021759.1	-1.015	-0.617128
Ndc1	-1.01753	0.75942
Sdc2	-1.01978	0.81051
LOC691918	-1.02042	1.32058
Hmgb1	-1.02058	0.933663
Pign	-1.02072	0.775675
AC125920.1	-1.02251	0.919962
AABR07054189.1	-1.0255	1.29211
Ckap2l	-1.02707	1.33159
Ncapg	-1.02996	1.17014
Kbtbd3	-1.03063	1.0063
Shcbp1	-1.0347	0.87752
Bard1	-1.03765	0.579105
Knl1	-1.03928	1.17784
Kif21b	-1.04347	-0.533583
Scd2	-1.04565	0.626322
Tnfaip6	-1.05145	-0.793273
Pygo1	-1.05163	0.508007
Trappc2	-1.05276	0.761417
Hjurp	-1.06243	0.791647
Cep55	-1.0638	1.51971
Ect2	-1.06433	1.17529
AABR07054368.1	-1.06454	1.25086
Rpl22l1	-1.08079	1.16269
Trim59	-1.08229	0.92736
AC141969.1	-1.08431	0.656322
Fzd3	-1.08443	0.7383
Pvalb	-1.08463	-0.952254
Slc24a5	-1.08471	0.594601
Sppl2a	-1.08555	0.860792
AY172581.20	-1.08921	1.83715
Pcdh9	-1.09584	2.48103
Fancd2	-1.10413	0.946855
Cdh18	-1.10447	1.09355
Prrg1	-1.11364	1.01574
Bhlhb9	-1.11472	0.717312
Znrd1as1	-1.11486	0.992726
Cdkn3	-1.11711	1.15537
Prr11	-1.11786	0.928046
Ddias	-1.1204	0.956021
Bub1b	-1.12167	1.27148
Atg4c	-1.12251	0.583015
Gpr88	-1.12282	0.811618
AABR07070307.1	-1.1229	0.562968
Zc2hc1a	-1.1229	0.635326
Tbc1d31	-1.12623	0.650572
Cbx3	-1.12738	0.872142
Cdca2	-1.12788	1.09731
AC096239.2	-1.13944	0.771806
Lhfpl2	-1.14	-0.513141
Tlr3	-1.1432	0.664393
Snx16	-1.14618	0.85473
Bcl11b	-1.14714	-0.984608
Zfp68	-1.14767	0.852657
G2e3	-1.14964	1.07603
Fign	-1.14992	0.567794
Cps1	-1.15103	1.09203
LOC108349745	-1.15446	1.18386
Arhgap19	-1.15808	0.880885
AY172581.10	-1.15835	0.788622
Nppb	-1.16281	1.38811
Zfp354c	-1.16576	0.926867
Scd	-1.16861	0.751329
Scara3	-1.17032	0.580723
Snx10	-1.17603	0.500549
Mms22l	-1.17922	0.835448
Rpgr	-1.17943	0.875415
Ptgfr	-1.18161	0.794896
Tspan13	-1.18569	0.599435
Zfp260	-1.19762	1.40834
Bora	-1.19821	1.23128
Epm2aip1	-1.19931	1.03416
LOC498265	-1.20188	0.843239
Serpinc1	-1.20207	1.24098
Ptpn4	-1.2068	0.778475
LOC102553386	-1.20916	1.24233
AABR07001910.1	-1.21394	1.47735
AC106663.2	-1.2147	1.53625
Zkscan8	-1.21626	0.952901
Il6	-1.21836	-1.84267
Cxcl12	-1.21963	0.776176
Tceanc	-1.22019	1.20637
Tmsb15b2	-1.22442	1.17231
Dtwd1	-1.23036	0.714211
RGD1560883	-1.23833	0.623461
Ccna2	-1.24576	1.41089
Trip13	-1.24715	0.868427
Slc37a2	-1.2499	-0.537538
Tfrc	-1.25607	0.829192
Sgk3	-1.25831	0.582279
Adamts8	-1.25847	-0.532459
Acsm3	-1.25972	1.35328
Mmp15	-1.26606	-0.697554
Tmem182	-1.26617	0.717562
AY172581.18	-1.27136	1.16645
Prelid2	-1.28761	0.608339
Gpr22	-1.29156	0.611883
Mblac2	-1.3113	1.49314
Aspm	-1.32345	1.40513
Ncf1	-1.32509	-0.747018
Chrna5	-1.32853	1.24283
LOC102548286	-1.33111	1.00505
Tecrl	-1.33267	0.509099
LOC100912427	-1.33358	2.49606
Mastl	-1.34205	1.35103
AC115666.1	-1.36137	1.67366
Sycp3	-1.36333	0.971841
Spag5	-1.36464	1.45569
Fktn	-1.36507	0.623317
Cip2a	-1.36822	1.55578
Brip1	-1.37371	0.922392
Lpar4	-1.37787	1.00958
Ccne2	-1.37981	0.608666
Zfp763	-1.38455	0.746365
Ms4a7	-1.38691	0.588488
Slamf7	-1.38801	-0.702993
Ap1s3	-1.38988	0.685656
AABR07035722.1	-1.39565	-0.587154
Prps2	-1.39568	0.907937
AABR07022393.1	-1.40709	4.53192
Slc7a11	-1.43728	0.663063
Smtnl2	-1.43914	0.644943
Kif11	-1.44436	1.52504
Syt1	-1.4545	1.54691
Kcnj3	-1.48039	0.85482
Ppp2r3a	-1.49215	0.811017
Fundc1	-1.49321	1.393
Ercc6l	-1.49689	1.38102
Tm4sf19	-1.50263	-1.29316
Cenpw	-1.53132	1.49613
Prss53	-1.53265	1.80886
Aldh1a3	-1.53567	0.70716
Kif18a	-1.54012	1.46561
Ppp1r3a	-1.54691	0.950845
Gpm6a	-1.56599	0.591113
AABR07001926.3	-1.56928	1.15748
Hcn4	-1.57802	0.622413
Stc1	-1.57811	0.712456
Spata9	-1.59046	1.26904
RGD1560455	-1.60423	0.569117
AABR07004112.1	-1.63583	1.63237
Pclaf	-1.64323	1.38693
Nr1d1	-1.65884	-1.14699
AABR07028805.1	-1.66101	1.62077
Sgo2	-1.66996	1.61339
Hist2h3c2	-1.67252	3.77411
RF00279	-1.67748	1.22645
Esco2	-1.69984	1.14859
RF00026	-1.73217	1.51785
Spta1	-1.77853	-0.988633
Pcp4l1	-1.79481	-1.06204
Pbk	-1.80107	1.45013
Lsmem1	-1.80862	0.766174
Kcnj8	-1.83532	0.658824
LOC681355	-1.85452	1.26051
LOC497963	-1.89085	-1.00473
LOC100360218	-1.90823	1.8545
Cxcl3	-1.90834	-1.30161
LOC681325	-1.91051	0.621534
Sfrp2	-1.96872	0.689913
Cerkl	-1.98119	1.5837
Jchain	-1.99281	2.17306
Six1	-1.99442	3.93146
Scml2	-2.01502	1.48338
Fignl1	-2.01899	1.23268
Fabp1	-2.05196	1.8774
Depdc1	-2.08295	1.83163
Il33	-2.15328	0.889532
Cxcl6	-2.20624	0.711002
AABR07039153.2	-2.25158	1.28013
RF00592	-2.40008	2.07223
RGD1561849	-2.51515	1.59083
AABR07052611.2	-2.56062	1.36824
Cxcl13	-2.5842	2.36136
AABR07065625.1	-3.14768	2.86865
Hgf	-3.22556	0.777969
Scgb1a1	-3.25103	4.27449
LOC100911132	-3.83223	6.56997
Rack1	-4.80473	7.0145
Apob	-5.36605	5.73016
Sftpc	-5.46895	6.19602
Ccl12	-5.85297	1.08532
Sftpb	-7.25468	7.93924
